# Multicomplex Integrative Structural Modeling of a Human Histone Deacetylase Interactome

**DOI:** 10.64898/2026.03.16.712198

**Authors:** Jules Nde, Kartik Majila, Rosalyn C. Zimmermann, Cassandra Kempf, Ying Zhang, Joseph Cesare, Janet L. Thornton, Jerry L. Workman, Laurence Florens, Shruthi Viswanath, Michael P. Washburn

## Abstract

Histone Deacetylase (HDAC) 1 and 2 are key enzymatic components in multiple large chromatin remodeling complexes including NuRD, SIN3, and CoREST. In addition, both HDAC 1 and 2 contain a large intrinsically disordered region (IDR) within their C-terminal domain (CTD). How HDAC1/2 assemble into these complexes and the structure of the CTD IDR remains poorly understood. Here, we used HDAC1/2 to isolate their protein interaction networks from cells and used crosslinking mass spectrometry (XL-MS) coupled with the Integrative Modeling Platform to build structural models of the NuRD, SIN3A, and CoREST complexes. Next, we implemented an AlphaFold-enabled XL-MS constrained modeling approach to investigate how HDAC1 could assemble into these complexes. We show that the CTD IDR of HDAC1 folds into alpha helices in these complexes. Finally, we built a complete integrative structural model of a NuRD subcomplex including the abundant HDAC1:MBD3:MTA1:GATAD2B:RBBP4 subunits, which included 6 IDRs. The approaches used herein are broadly applicable for the study of protein complexes and protein interaction networks that can provide important insights into IDRs.
