## Supplemental Table 2 for "Multicomplex Integrative Structural Modeling of a Human Histone Deacetylase Interactome"

### Sheet: Sheet1
Table S3 | Detailed list of all interaction interfaces within each of the modeled complexes
NuRD		Sin3A		CoREST
HDAC1	MTA1	HDAC1	SAP30	HDAC1	KDM1A
1-7	195-204	18-37	104-113	38-47	491-510
88-97	161-164	28-37	84-93	308-347	491-510
138-147	161-164	268-277	84-93
178-187	161-164	268-277	104-113
198-207	131-140	298-307	84-93	KDM1A	RCOR1
198-207	161-164	338-347	104-113	501-520	153-162
208-217	161-164			501-520	240-269
328-337	334-343			391-400	300-310
338-347	334-343			421-490	444-473
358-367	131-140
		SUDS3	SIN3A	HDAC1	RCOR1
MTA1	RBBP4	193-252	604-653	1-7	133-142
462-467	10-49	193-252	664-723	88-97	91-102
462-467	394-403			138-147	91-102
478-487	412-425			178-187	91-102
488-497	412-425	SAP30	SIN3A	198-227	91-102
529-538	412-425	114-220	456-527	278-287	411-420
519-528	412-425	150-159	739-748	328-337	240-269
547-576	264-273	150-159	794-803
547-576	294-313	170-189	739-758
547-576	344-353	170-179	794-813
667-669	404-411
670-679	412-425
692-715	22-31
MBD3	GATAD2B
1-10	269-281
11-20	269-281
31-40	269-281
51-60	269-281
61-70	269-281
71-71	269-281
72-101	157-176
72-101	179-208
102-131	157-166
132-161	147-166
162-171	157-176
172-181	167-176
202-211	167-176
214-220	179-208
221-230	179-208
231-240	83-112
241-249	83-136
250-279	137-146
