## Supplemental Table 3 for "Multicomplex Integrative Structural Modeling of a Human Histone Deacetylase Interactome"

### Sheet: TbS3_NurD-Distances
Table S3 | Distances Measured between a-Carbons of Residues within Subunits of the ISM-Modeled NurD Complex
Protein 1	Position 1	Position 2	Position 2	Distance (Å)
GATAD2B	15	GATAD2B	30	24.0384
GATAD2B	30	GATAD2B	33	5.44207
GATAD2B	30	GATAD2B	97	12.1464
GATAD2B	33	GATAD2B	97	12.9949
GATAD2B	147	GATAD2B	157	16.7718
GATAD2B	147	MBD3	237	25.558
GATAD2B	281	MTA1	302	25.46
GATAD2B	97	MTA1	208	28.8022
HDAC1	10	HDAC1	50	9.00962
HDAC1	66	HDAC1	165	13.0663
HDAC1	74	HDAC1	89	14.6162
HDAC1	89	HDAC1	403	13.1755
HDAC1	89	HDAC1	412	23.2419
HDAC1	200	HDAC1	412	25.7897
HDAC1	220	HDAC1	403	27.9248
HDAC1	220	HDAC1	412	19.6084
HDAC1	242	HDAC1	283	9.50577
HDAC1	403	HDAC1	412	13.9402
HDAC1	74	MBD3	46	23.6259
HDAC1	89	GATAD2B	97	32.861
HDAC1	89	MBD3	46	9.93605
HDAC1	89	MBD3	68	13.9803
HDAC1	220	MTA1	164	25.0456
HDAC1	361	MTA1	138	23.4209
MBD3	141	MBD3	157	18.932
MBD3	90	MBD3	237	26.7369
MBD3	157	GATAD2B	147	25.5191
MBD3	227	GATAD2B	97	21.011
MBD3	237	GATAD2B	147	25.558
MTA1	138	MTA1	431	15.1472
MTA1	208	MTA1	267	17.6355
MTA1	32	MTA1	343	15.1068
MTA1	340	MTA1	305	15.7438
MTA1	340	MTA1	331	9.00553
MTA1	431	MTA1	98	7.57207
MTA1	477	MTA1	527	16.1178
MTA1	527	MTA1	509	23.8816
MTA1	527	MTA1	532	15.1134
RBBP4	156	RBBP4	215	14.6092
RBBP4	160	RBBP4	215	22.5574
RBBP4	317	MTA1	686	19.2315
GATAD2B	193	MBD3	92	unsatisfied in initial ISM model
HDAC1	50	MTA1	208	unsatisfied in initial ISM model
HDAC1	89	GATAD2B	281	unsatisfied in initial ISM model
HDAC1	220	MBD3	46	unsatisfied in initial ISM model
MBD3	46	MTA1	302	unsatisfied in initial ISM model
MTA1	208	MBD3	109	unsatisfied in initial ISM model
