## Supplemental Table 4 for "Multicomplex Integrative Structural Modeling of a Human Histone Deacetylase Interactome"

### Sheet: TbS4_Domains_w2ndStruct
Table S4 | Comparison of Secondary Structures in the NuRD Subcomplex Across the 3D Models
The occurrence and positions of secondary structures with each subunit were assessed in their monomeric form (AF predictions or X-Ray structure)
as well as in the ISM-repredicted complexes.
		HDAC1		MBD3	MTA1			GATAD2B		RBBP4
	Domains	https://www.uniprot.org/uniprotkb/Q13547/entry		https://www.uniprot.org/uniprotkb/O95983/entry	https://www.uniprot.org/uniprotkb/Q13330/entry			https://www.uniprot.org/uniprotkb/Q8WXI9/entry		https://www.uniprot.org/uniprotkb/Q09028/entry
	2ndary Structures	https://www.uniprot.org/uniprotkb/Q13547/feature-viewer		https://www.uniprot.org/uniprotkb/O95983/feature-viewer	https://www.uniprot.org/uniprotkb/Q13330/feature-viewer			https://www.uniprot.org/uniprotkb/Q8WXI9/feature-viewer		https://www.uniprot.org/uniprotkb/Q09028/feature-viewer
				Xray or AF (Mononer)				ISM (Complex)
Protein	Domain	Starts	Ends	2ndary Structure	Starts	Ends	AAs#	2ndary Structure	Starts	Ends	AAs#
HDAC1	HDAC	9	321	Coil	1	10	10	Coil	1	2	2
				Beta strand	11	14	4	Bend	3	3	1
				Coil	15	16	2	Turn	4	5	2
				3-10 helix	17	20	4	Bend	6	6	1
				Turn	21	21	1	Coil	7	10	4
				Coil	22	25	4	Beta strand	11	14	4
				Turn	26	27	2	Coil	15	16	2
				Coil	28	28	1	Turn	17	18	2
				Bend	29	29	1	3-10 helix	19	21	3
				Coil	30	31	2	Coil	22	25	4
				Turn	32	32	1	Turn	26	27	2
				Alpha helix	33	44	12	Coil	28	28	1
				Turn	45	46	2	Bend	29	29	1
				3-10 helix	47	50	4	Coil	30	31	2
				Bend	51	51	1	Turn	32	32	1
				Beta strand	52	54	3	Alpha helix	33	44	12
				Coil	55	60	6	Turn	45	46	2
				Alpha helix	61	65	5	Coil	47	47	1
				Turn	66	67	2	3-10 helix	48	50	3
				Bend	68	68	1	Bend	51	51	1
				Coil	69	69	1	Beta strand	52	54	3
				Alpha helix	70	76	7	Coil	55	60	6
				Turn	77	78	2	Alpha helix	61	64	4
				Coil	79	80	2	Turn	65	67	3
				Turn	81	83	3	Bend	68	68	1
				Alpha helix	84	93	10	Coil	69	69	1
				Turn	94	95	2	Alpha helix	70	78	9
				Coil	96	96	1	Coil	79	80	2
				Bend	97	100	4	Turn	81	87	7
				Coil	101	103	3	Alpha helix	88	93	6
				Turn	104	105	2	Turn	94	95	2
				Alpha helix	106	125	20	Coil	96	96	1
				Turn	126	127	2	Bend	97	100	4
				Bend	128	128	1	Coil	101	103	3
				Coil	129	129	1	Turn	104	105	2
				Bend	130	130	1	Alpha helix	106	125	20
				Beta strand	131	134	4	Turn	126	127	2
				Turn	135	136	2	Bend	128	128	1
				Coil	137	139	3	Coil	129	129	1
				Turn	140	141	2	Bend	130	130	1
				Coil	142	143	2	Beta strand	131	134	4
				Bend	144	146	3	Turn	135	136	2
				Coil	147	147	1	Coil	137	139	3
				Beta bridge	148	148	1	Turn	140	141	2
				Turn	149	150	2	Coil	142	142	1
				Beta bridge	151	151	1	Beta bridge	143	143	1
				Bend	152	153	2	Turn	144	145	2
				Coil	154	154	1	Beta bridge	146	146	1
				Alpha helix	155	163	9	Coil	147	147	1
				Turn	164	166	3	Beta bridge	148	148	1
				Coil	167	167	1	Turn	149	150	2
				Bend	168	169	2	Beta bridge	151	151	1
				Beta strand	170	174	5	Bend	152	153	2
				Coil	175	175	1	Coil	154	154	1
				Bend	176	178	3	Alpha helix	155	163	9
				Coil	179	180	2	Turn	164	166	3
				Alpha helix	181	187	7	Coil	167	167	1
				Turn	188	189	2	Bend	168	168	1
				Coil	190	190	1	Coil	169	169	1
				Bend	191	192	2	Beta strand	170	174	5
				Beta strand	193	200	8	Coil	175	175	1
				Coil	201	201	1	Bend	176	178	3
				Bend	202	203	2	Coil	179	180	2
				Coil	204	204	1	Alpha helix	181	187	7
				Bend	205	206	2	Turn	188	189	2
				Coil	207	210	4	Coil	190	190	1
				Turn	211	212	2	Bend	191	192	2
				Coil	213	215	3	Beta strand	193	200	8
				Bend	216	216	1	Coil	201	201	1
				3-10 helix	217	219	3	Bend	202	203	2
				Turn	220	222	3	Coil	204	204	1
				Beta strand	223	228	6	Turn	205	206	2
				Coil	229	229	1	Coil	207	210	4
				Turn	230	231	2	Turn	211	212	2
				Coil	232	233	2	Coil	213	216	4
				Alpha helix	234	252	19	3-10 helix	217	219	3
				Coil	253	254	2	Turn	220	221	2
				Bend	255	255	1	Coil	222	222	1
				Beta strand	256	260	5	Beta strand	223	228	6
				Coil	261	262	2	Coil	229	229	1
				Turn	263	264	2	Turn	230	231	2
				Bend	265	265	1	Coil	232	233	2
				Beta bridge	266	266	1	Alpha helix	234	252	19
				Turn	267	268	2	Coil	253	254	2
				Coil	269	269	1	Bend	255	255	1
				Bend	270	271	2	Beta strand	256	260	5
				Coil	272	275	4	Coil	261	262	2
				Beta bridge	276	276	1	3-10 helix	263	265	3
				Coil	277	277	1	Beta bridge	266	266	1
				Alpha helix	278	289	12	Turn	267	268	2
				Turn	290	291	2	Coil	269	269	1
				Coil	292	294	3	Bend	270	271	2
				Beta strand	295	298	4	Coil	272	275	4
				Coil	299	303	5	Beta bridge	276	276	1
				Bend	304	304	1	Coil	277	277	1
				Alpha helix	305	319	15	Alpha helix	278	290	13
				Turn	320	321	2	Turn	291	291	1
								Coil	292	294	3
								Beta strand	295	298	4
								Coil	299	303	5
								Bend	304	304	1
								Alpha helix	305	319	15
								Turn	320	321	2
	C-Domain (IDR)	390	482	Coil	390	390	1	Alpha helix	388	397	10
				Turn	391	392	2	Coil	398	398	1
				Coil	393	393	1	Alpha helix	399	416	18
				Bend	394	395	2	Turn	417	418	2
				3-10 helix	396	398	3	Bend	419	421	3
				Coil	399	400	2	Coil	422	422	1
				Turn	401	402	2	Alpha helix	423	431	9
				Coil	403	403	1	Turn	432	432	1
				Bend	404	405	2	Alpha helix	433	446	14
				Coil	406	406	1	Bend	447	448	2
				Alpha helix	407	411	5	Coil	449	450	2
				Bend	412	412	1	Alpha helix	451	481	31
				Coil	413	416	4	Coil	482	482	1
				Turn	417	418	2
				Coil	419	421	3
				3-10 helix	422	425	4
				Coil	426	426	1
				Bend	427	430	4
				Coil	431	482	52
MBD3	MBD domain	1	72	Coil	1	4	4	Coil	1	4	4
				Beta strand	5	7	3	Beta strand	5	7	3
				Coil	8	8	1	Coil	8	8	1
				Turn	9	10	2	Turn	9	10	2
				Bend	11	12	2	Bend	11	11	1
				Turn	13	14	2	Coil	12	12	1
				Coil	15	15	1	Turn	13	14	2
				Beta strand	16	21	6	Coil	15	15	1
				Coil	22	23	2	Beta strand	16	21	6
				Bend	24	25	2	Coil	22	23	2
				Turn	26	29	4	Bend	24	25	2
				Coil	30	30	1	Turn	26	29	4
				Beta strand	31	36	6	Coil	30	30	1
				Coil	37	37	1	Beta strand	31	36	6
				Turn	38	39	2	Coil	37	37	1
				Coil	40	41	2	Turn	38	39	2
				Beta strand	42	43	2	Coil	40	41	2
				Coil	44	44	1	Beta strand	42	43	2
				Bend	45	45	1	Coil	44	44	1
				Alpha helix	46	53	8	Bend	45	45	1
				3-10 helix	54	56	3	Alpha helix	46	53	8
				Bend	57	57	1	Turn	54	55	2
				Coil	58	59	2	Bend	56	57	2
				Turn	60	61	2	Coil	58	59	2
				Beta strand	62	63	2	Bend	60	61	2
				Turn	64	67	4	Beta bridge	62	62	1
				Beta strand	68	69	2	Coil	63	63	1
				Coil	70	84	15	Turn	64	66	3
								Coil	67	67	1
								Bend	68	68	1
								Beta bridge	69	69	1
								Coil	70	70	1
								Turn	71	71	1
	CC	216	245	Beta bridge	215	216	2	Beta bridge	215	216	2
				Coil	217	221	5	Coil	217	221	5
				Alpha helix	222	257	36	Alpha helix	222	254	33
	IDR	254	291	Turn	258	259	2	Turn	255	257	3
				Coil	260	291	32	Coil	258	262	5
								Bend	263	263	1
								Turn	264	264	1
								Alpha helix	265	280	16
								Turn	281	283	3
								Alpha helix	284	289	6
								Turn	290	290	1
								Coil	291	291	1
MTA1	BAH	1	164	Coil	1	2	2	Coil	1	1	1
				Turn	3	4	2	3-10 helix	2	4	3
				Beta strand	5	7	3	Beta strand	5	7	3
				Turn	8	9	2	Turn	8	9	2
				Coil	10	10	1	Coil	10	10	1
				Beta strand	11	14	4	Beta strand	11	14	4
				Coil	15	15	1	Coil	15	15	1
				Bend	16	16	1	Bend	16	16	1
				Coil	17	17	1	Coil	17	17	1
				Turn	18	19	2	Bend	18	20	3
				Bend	20	20	1	Coil	21	22	2
				Coil	21	22	2	Beta strand	23	32	10
				Beta strand	23	32	10	Coil	33	33	1
				Coil	33	33	1	Turn	34	35	2
				Turn	34	35	2	Bend	36	36	1
				Bend	36	36	1	Coil	37	37	1
				Coil	37	37	1	Beta strand	38	47	10
				Beta strand	38	47	10	3-10 helix	48	50	3
				3-10 helix	48	50	3	Bend	51	51	1
				Bend	51	51	1	Coil	52	52	1
				Coil	52	52	1	Alpha helix	53	71	19
				Alpha helix	53	65	13	Bend	72	73	2
				Turn	66	66	1	Coil	74	76	3
				Bend	67	67	1	Alpha helix	77	94	18
				Coil	68	77	10	Bend	95	96	2
				Bend	78	78	1	Alpha helix	97	106	10
				Coil	79	89	11	Beta strand	107	118	12
				Alpha helix	90	94	5	3-10 helix	119	121	3
				Bend	95	95	1	Beta strand	122	130	9
				Coil	96	96	1	Coil	131	132	2
				Alpha helix	97	103	7	Bend	133	135	3
				Turn	104	106	3	Coil	136	136	1
				Beta strand	107	118	12	Alpha helix	137	142	6
				3-10 helix	119	121	3	Bend	143	143	1
				Beta strand	122	130	9	Turn	144	145	2
				Coil	131	132	2	Beta strand	146	154	9
				Turn	133	134	2	Turn	155	158	4
				Bend	135	135	1	Beta strand	159	162	4
				Coil	136	136	1	Bend	163	163	1
				Turn	137	138	2
				Alpha helix	139	142	4
				Bend	143	143	1
				Turn	144	145	2
				Beta strand	146	154	9
				Turn	155	158	4
				Beta strand	159	162	4
				Bend	163	164	2
	ELM2	165	276	Coil	165	169	5	Coil	164	169	6
				Bend	170	170	1	Bend	170	170	1
				Turn	171	173	3	Turn	171	173	3
				Bend	174	174	1	Bend	174	174	1
				Coil	175	182	8	Coil	175	182	8
				Turn	183	184	2	Turn	183	184	2
				Coil	185	188	4	Coil	185	190	6
				Bend	189	189	1	3-10 helix	191	193	3
				Coil	190	190	1	Turn	194	194	1
				Alpha helix	191	194	4	Coil	195	200	6
				Coil	195	200	6	Bend	201	202	2
				Turn	201	202	2	Coil	203	203	1
				Coil	203	203	1	Bend	204	204	1
				Bend	204	205	2	Coil	205	206	2
				Coil	206	206	1	Alpha helix	207	227	21
				Alpha helix	207	227	21	Coil	228	228	1
				Coil	228	231	4	Alpha helix	229	234	6
				Bend	232	233	2	Coil	235	236	2
				Coil	234	235	2	Bend	237	237	1
				Bend	236	237	2	Alpha helix	238	245	8
				Alpha helix	238	245	8	Turn	246	246	1
				Turn	246	246	1	Bend	247	247	1
				Bend	247	247	1	Alpha helix	248	260	13
				Alpha helix	248	260	13	Turn	261	263	3
				Turn	261	263	3	Coil	264	264	1
				Coil	264	264	1	Alpha helix	265	272	8
				Alpha helix	265	272	8	Bend	273	273	1
				Bend	273	273	1	3-10 helix	274	276	3
				Coil	274	274	1
				Turn	275	276	2
	SANT	283	335	Coil	279	283	5	Alpha helix	284	287	4
				Alpha helix	284	287	4	Bend	288	288	1
				Coil	288	289	2	Coil	289	289	1
				Alpha helix	290	303	14	Alpha helix	290	303	14
				Turn	304	305	2	Turn	304	305	2
				Coil	306	306	1	Coil	306	306	1
				Alpha helix	307	313	7	Alpha helix	307	313	7
				Turn	314	314	1	Turn	314	314	1
				Coil	315	315	1	Coil	315	315	1
				Turn	316	317	2	Turn	316	317	2
				Bend	318	318	1	Bend	318	318	1
				Coil	319	319	1	Coil	319	319	1
				Alpha helix	320	330	11	Alpha helix	320	330	11
				Turn	331	332	2	Turn	331	332	2
				Bend	333	333	1	Bend	333	333	1
				Alpha helix	334	349	16	3-10 helix	334	336	3
	Zinc finger	393	420	Coil	391	393	3	Beta bridge	393	393	1
				Turn	394	396	3	Turn	394	396	3
				Coil	397	398	2	Coil	397	398	2
				Bend	399	399	1	Bend	399	399	1
				Coil	400	401	2	Coil	400	401	2
				Bend	402	403	2	Bend	402	403	2
				Beta strand	404	406	3	Beta strand	404	406	3
				Coil	407	407	1	Coil	407	407	1
				Bend	408	408	1	Bend	408	408	1
				Coil	409	409	1	Coil	409	409	1
				3-10 helix	410	412	3	3-10 helix	410	412	3
				Coil	413	414	2	Turn	413	413	1
				Beta strand	415	417	3	Coil	414	414	1
				Alpha helix	418	427	10	Beta strand	415	417	3
								Alpha helix	418	427	10
	IDR	435	460	Coil	433	436	4	Turn	435	438	4
				Bend	437	438	2	Bend	439	440	2
				Coil	439	442	4	Coil	441	442	2
				Bend	443	443	1	Alpha helix	443	446	4
				Coil	444	449	6	Turn	447	447	1
				Bend	450	450	1	Coil	448	448	1
				Coil	451	476	26	Turn	449	451	3
								Bend	452	452	1
								Coil	453	455	3
								Turn	456	457	2
								Bend	458	458	1
								Coil	459	462	4
	SH3-binding	545	552	Coil	545	558	14	Coil	545	550	6
								Alpha helix	551	563	13
	SIM	711	715	Coil	687	715	29	Alpha helix	703	714	12
								Coil	715	715	1
GATAD2B	GATAD2B domain	62	123	Coil	57	136	80	Coil	53	53	1
	IDR	62	123					Alpha helix	54	71	18
								Coil	72	73	2
								Bend	74	74	1
								Alpha helix	75	83	9
								3-10 helix	84	86	3
								Coil	87	88	2
								Alpha helix	89	109	21
								Turn	110	111	2
								Bend	112	112	1
								Coil	113	113	1
								Turn	114	114	1
								Alpha helix	115	119	5
								Turn	120	120	1
								Alpha helix	121	133	13
	CC	140	194	Alpha helix	139	152	14	Alpha helix	138	153	16
				Turn	153	154	2	Turn	154	155	2
				Bend	155	156	2	Bend	156	156	1
				Coil	157	158	2	Coil	157	157	1
				Alpha helix	159	197	39	Alpha helix	158	210	53
	CR1	165	195	Alpha helix	159	197	39	Alpha helix	158	210	53
	IDR	213	235	Coil	199	269	71	Alpha helix	212	215	4
								Turn	216	219	4
								Alpha helix	220	223	4
								Turn	224	226	3
								Alpha helix	227	241	15
	CR2	340	480	Alpha helix	340	365	26	Alpha helix	337	366	30
				Bend	366	367	2	Bend	367	368	2
				Coil	368	382	15	Turn	369	372	4
				Turn	383	384	2	Alpha helix	373	407	35
				Coil	385	385	1	Coil	408	408	1
				Alpha helix	386	405	20	Bend	409	411	3
				Bend	406	406	1	Coil	412	420	9
				Turn	407	410	4	Turn	421	423	3
	Zinc finger	414	467	3-10 helix	411	414	4	Coil	424	425	2
				Coil	415	420	6	Bend	426	426	1
				Turn	421	423	3	Coil	427	428	2
				Coil	424	425	2	Bend	429	430	2
				Bend	426	426	1	Beta strand	431	434	4
				Coil	427	428	2	Turn	435	437	3
				Bend	429	430	2	Beta strand	438	441	4
				Beta strand	431	433	3	Alpha helix	442	485	44
				Coil	434	434	1
				Turn	435	436	2
				Bend	437	437	1
				Coil	438	438	1
				Beta strand	439	441	3
	CC	449	482	Alpha helix	442	484	43
RBBP4	WDR domains	32	404	Beta strand	32	39	8	Beta strand	32	39	8
				Coil	40	40	1	Coil	40	40	1
				Bend	41	42	2	Bend	41	42	2
				Coil	43	44	2	Coil	43	44	2
				Bend	45	45	1	Bend	45	45	1
				Coil	46	46	1	Coil	46	46	1
				Beta strand	47	49	3	Beta strand	47	54	8
				Coil	50	50	1	Coil	55	56	2
				Bend	51	51	1	Turn	57	58	2
				Coil	52	53	2	Coil	59	59	1
				Beta bridge	54	54	1	Bend	60	60	1
				Coil	55	56	2	Beta strand	61	69	9
				Turn	57	58	2	Coil	70	72	3
				Coil	59	59	1	Bend	73	75	3
				Bend	60	60	1	Coil	76	76	1
				Beta strand	61	69	9	Beta strand	77	87	11
				Coil	70	72	3	Coil	88	88	1
				Bend	73	75	3	Alpha helix	89	102	14
				Coil	76	76	1	Turn	103	103	1
				Beta strand	77	87	11	Coil	104	105	2
				Coil	88	88	1	Bend	106	106	1
				Turn	89	90	2	Coil	107	111	5
				Coil	91	94	4	Turn	112	113	2
				3-10 helix	95	97	3	Bend	114	114	1
				Beta strand	98	99	2	Beta strand	115	123	9
				Turn	100	103	4	Bend	124	125	2
				Beta strand	104	105	2	Coil	126	127	2
				Bend	106	111	6	Bend	128	128	1
				Coil	112	114	3	Beta strand	129	133	5
				Beta strand	115	123	9	Turn	134	135	2
				Bend	124	125	2	Beta strand	136	143	8
				Coil	126	127	2	Coil	144	144	1
				Bend	128	128	1	Bend	145	147	3
				Beta strand	129	133	5	Coil	148	148	1
				Turn	134	135	2	Beta strand	149	153	5
				Beta strand	136	143	8	3-10 helix	154	156	3
				Coil	144	144	1	Bend	157	157	1
				Bend	145	147	3	Coil	158	158	1
				Coil	148	148	1	Bend	159	160	2
				Beta strand	149	153	5	Coil	161	162	2
				3-10 helix	154	156	3	Turn	163	164	2
				Bend	157	157	1	Coil	165	169	5
				Coil	158	158	1	Bend	170	170	1
				Bend	159	160	2	Beta strand	171	174	4
				Coil	161	162	2	Coil	175	176	2
				Turn	163	164	2	Bend	177	178	2
				Coil	165	169	5	Coil	179	182	4
				Bend	170	170	1	Beta strand	183	185	3
				Beta strand	171	174	4	Coil	186	186	1
				Coil	175	176	2	Bend	187	189	3
				Bend	177	178	2	Turn	190	191	2
				Coil	179	182	4	Beta strand	192	196	5
				Beta strand	183	185	3	Coil	197	197	1
				Coil	186	186	1	Turn	198	199	2
				Bend	187	189	3	Bend	200	200	1
				Turn	190	191	2	Coil	201	201	1
				Beta strand	192	196	5	Beta strand	202	206	5
				Coil	197	197	1	Turn	207	208	2
				Turn	198	199	2	Bend	209	209	1
				Bend	200	200	1	Coil	210	212	3
				Coil	201	201	1	Bend	213	213	1
				Beta strand	202	206	5	Turn	214	215	2
				Turn	207	208	2	Beta strand	216	218	3
				Bend	209	209	1	Coil	219	219	1
				Coil	210	211	2	Bend	220	220	1
				Beta bridge	212	212	1	Beta strand	221	223	3
				Turn	213	215	3	Coil	224	226	3
				Beta strand	216	218	3	Bend	227	228	2
				Coil	219	219	1	Coil	229	229	1
				Bend	220	220	1	Beta strand	230	235	6
				Beta strand	221	223	3	Coil	236	236	1
				Coil	224	226	3	Bend	237	238	2
				Bend	227	228	2	Coil	239	239	1
				Coil	229	229	1	Turn	240	241	2
				Beta strand	230	235	6	Beta strand	242	247	6
				Coil	236	236	1	Turn	248	249	2
				Bend	237	238	2	Bend	250	250	1
				Coil	239	239	1	Beta strand	251	256	6
				Turn	240	241	2	Turn	257	258	2
				Beta strand	242	247	6	Coil	259	259	1
				Turn	248	249	2	Bend	260	260	1
				Bend	250	250	1	Coil	261	261	1
				Beta strand	251	256	6	Bend	262	264	3
				Turn	257	258	2	Coil	265	265	1
				Coil	259	259	1	Bend	266	266	1
				Bend	260	260	1	Beta strand	267	270	4
				Coil	261	261	1	Coil	271	272	2
				Bend	262	264	3	Bend	273	274	2
				Coil	265	265	1	Coil	275	275	1
				Bend	266	266	1	Beta strand	276	281	6
				Beta strand	267	270	4	Coil	282	282	1
				Coil	271	272	2	Bend	283	284	2
				Bend	273	274	2	Coil	285	285	1
				Coil	275	275	1	Turn	286	287	2
				Beta strand	276	281	6	Beta strand	288	293	6
				Coil	282	282	1	Turn	294	295	2
				Bend	283	284	2	Bend	296	296	1
				Coil	285	285	1	Beta strand	297	302	6
				Turn	286	287	2	3-10 helix	303	305	3
				Beta strand	288	293	6	Turn	306	307	2
				Turn	294	295	2	Bend	308	308	1
				Bend	296	296	1	Coil	309	310	2
				Beta strand	297	302	6	Beta strand	311	314	4
				3-10 helix	303	305	3	Coil	315	316	2
				Turn	306	307	2	Bend	317	318	2
				Bend	308	308	1	Coil	319	319	1
				Coil	309	309	1	Beta strand	320	325	6
				Bend	310	310	1	Coil	326	326	1
				Beta strand	311	314	4	Bend	327	328	2
				Coil	315	316	2	Coil	329	329	1
				Bend	317	318	2	Turn	330	331	2
				Coil	319	319	1	Beta strand	332	337	6
				Beta strand	320	325	6	Turn	338	339	2
				Coil	326	326	1	Bend	340	340	1
				Bend	327	328	2	Coil	341	341	1
				Coil	329	329	1	Beta strand	342	346	5
				Turn	330	331	2	3-10 helix	347	349	3
				Beta strand	332	337	6	Turn	350	351	2
				Turn	338	339	2	Coil	352	355	4
				Bend	340	340	1	Alpha helix	356	361	6
				Coil	341	341	1	Coil	362	363	2
				Beta strand	342	346	5	Turn	364	365	2
				3-10 helix	347	349	3	Beta strand	366	370	5
				Turn	350	351	2	Coil	371	373	3
				Coil	352	355	4	Bend	374	375	2
				Turn	356	357	2	Coil	376	376	1
				Alpha helix	358	361	4	Beta strand	377	382	6
				Coil	362	363	2	Coil	383	383	1
				Turn	364	365	2	Bend	384	386	3
				Beta strand	366	370	5	Turn	387	388	2
				Coil	371	373	3	Beta strand	389	394	6
				Bend	374	375	2	Turn	395	396	2
				Coil	376	376	1	Bend	397	397	1
				Beta strand	377	382	6	Beta strand	398	404	7
				Coil	383	383	1
				Bend	384	386	3
				Turn	387	388	2
				Beta strand	389	394	6
				Turn	395	396	2
				Bend	397	397	1
				Beta strand	398	404	7
